# Deriving Schwann Cells from hPSCs Enables Disease Modeling and Drug Discovery for Diabetic Peripheral Neuropathy

**DOI:** 10.1101/2022.08.16.504209

**Authors:** Homa Majd, Sadaf Amin, Zaniar Ghazizadeh, Andrius Cesiulis, Edgardo Arroyo, Karen Lankford, Sina Farahvashi, Angeline K. Chemel, Mesomachukwu Okoye, Megan D. Scantlen, Jason Tchieu, Elizabeth L. Calder, Valerie Le Rouzic, Abolfazl Arab, Hani Goodarzi, Gavril Pasternak, Jeffery D. Kocsis, Shuibing Chen, Lorenz Studer, Faranak Fattahi

**Author notes:** Correspondence: Lorenz Studer, The Center for Stem Cell Biology Developmental Biology Program Memorial Sloan-Kettering Cancer Center 1275 York Ave, Box 256, New York, NY 10065, Faranak Fattahi, Department of Cellular and Molecular Pharmacology, Eli and Edythe Broad Center of Regeneration Medicine and Stem Cell Research University of California, San Francisco, 600 16th St., GH S572F, San Francisco, CA 94158.

## Abstract

Schwann cells (SCs) are the myelinating and non-myelinating glia of the peripheral nervous system (PNS) and are essential for its function. Defects in SCs are associated with many PNS disorders including diabetic peripheral neuropathy (DPN), a condition affecting millions of patients. Here we present a strategy for deriving and purifying SCs from human pluripotent stem cells (hPSCs). The scalable cultures of SCs allow basic and translational applications such as high-resolution molecular and functional characterization, developmental studies, modeling and mechanistic understanding of SC diseases and drug discovery. Our hPSC-derived SCs recapitulate the key molecular features of primary SCs and are capable of engrafting efficiently and producing myelin in injured sciatic nerves in rats. We further established an hPSC-based *in vitro* model of DPN that revealed the selective vulnerability of human SCs to hyperglycemia-induced cytotoxicity. We established a high-throughput screening system that identified a candidate drug that counteracts glucose-mediated cytotoxicity in SCs and normalizes glucose-induced transcriptional and metabolic abnormalities in SCs. Treatment of hyperglycemic mice with this drug candidate rescues sensory function, prevents SC death, and counteracts myelin damage in sciatic nerves suggesting considerable potential as a novel treatment for DPN.
