## Supplementary material for "Deriving Schwann Cells from hPSCs Enables Disease Modeling and Drug Discovery for Diabetic Peripheral Neuropathy": Table S1

### Sheet: Sheet1
Neurotrophic.factors	Neurotransmitter.receptors	Transcription.factors
BDNF	ACTN2	SRY
NGF	ADCY1	SOX1
NTF3	ADCY2	SOX2
NTF4	ADCY3	SOX3
CNTF	ADCY4	SOX4
LIF	ADCY5	SOX5
IL6	ADCY6	SOX6
PRL	ADCY7	SOX7
GH1	ADCY8	SOX8
LEP	ADCY9	SOX9
IFNA1	AKAP5	SOX10
IFNA2	AP2A1	SOX11
IFNA4	AP2A2	SOX12
IFNA5	AP2B1	SOX13
IFNA6	AP2M1	SOX14
IFNA7	AP2S1	SOX15
IFNA8	APBA1	SOX17
IFNA10	ARHGEF7	SOX18
IFNA13	ARHGEF9	SOX21
IFNA14	CACNG2	SOX30
IFNA16	CACNG3	POU1F1
IFNA17	CACNG4	POU2F1
IFNA21	CACNG8	POU2F2
IFNB1	CALM1	POU2F3
IFNG	CAMK1	POU3F1
OSM	CAMK2A	POU3F2
GDNF	CAMK2B	POU3F3
ARTN	CAMK2D	POU3F4
NRTN	CAMK2G	POU4F1
PSPN	CAMK4	POU4F2
EFNA1	CAMKK1	POU4F3
EFNA2	CAMKK2	POU5F1
EFNA3	CASK	POU5F1P1
EFNA4	CHRNA1	POU5F1P3
EFNA5	CHRNA2	POU5F1P4
EFNB1	CHRNA3	POU5F2
EFNB2	CHRNA4	POU6F1
EFNB3	CHRNA5	POU6F2
EGF	CHRNA6	PAX1
NRG1	CHRNA7	PAX2
NRG2	CHRNA9	PAX3
NRG3	CHRNB2	PAX4
NRG4	CHRNB3	PAX5
TGFA	CHRNB4	PAX6
TGBF1	CHRND	PAX7
TGFB2	CHRNE	PAX8
TGFB3	CHRNG	PAX9
GMFB	CREB1	FOXA1
INS	DLG1	FOXA2
IGF1	DLG2	FOXA3
VEGFA	DLG3	FOXB1
VEGFB	DLG4	FOXB2
VEGFC	EPB41L1	FOXC1
VEGFD	ERBB4	FOXC2
PGF	GABBR1	FOXD1
FGF1	GABBR2	FOXD2
FGF2	GABRA1	FOXD3
FGF3	GABRA2	FOXD4
FGF4	GABRA3	FOXD5
FGF5	GABRA4	FOXE1
FGF6	GABRA5	FOXE2
FGF7	GABRA6	FOXE3
FGF8	GABRB1	FOXF1
FGF9	GABRB2	FOXF2
FGF10	GABRB3	FOXG1
FGF11	GABRG2	FOXH1
FGF12	GABRG3	FOXI1
FGF13	GABRQ	FOXI2
FGF14	GABRR1	FOXJ1
FGF15	GABRR2	FOXJ2
FGF16	GABRR3	FOXJ3
FGF17	GIT1	FOXK1
FGF18	GLRA1	FOXK2
FGF19	GLRA2	FOXM1
FGF20	GLRA3	FOXN1
FGF21	GLRB	FOXN2
FGF22	GNAI1	FOXN3
FGF23	GNAI2	FOXN4
PDGF	GNAI3	FOXO1
ADCYAP1	GNAL	FOXO3
IL1	GNAT3	FOXO4
IL2	GNB1	FOXO6
IL3	GNB2	FOXP1
IL5	GNB3	FOXP2
CXCL8	GNB4	FOXP3
CSF1	GNB5	FOXP4
CSF2	GNG10	FOXQ1
CXCL1	GNG11	FOXR1
	GNG12	FOXR2
	GNG13	TBXT
	GNG2	TBR1
	GNG3	TBX1
	GNG4	TBX2
	GNG5	TBX3
	GNG7	TBX4
	GNG8	TBX5
	GNGT1	TBX6
	GNGT2	TBX10
	GRIA1	TBX15
	GRIA2	TBX18
	GRIA3	TBX19
	GRIA4	TBX20
	GRIK1	TBX21
	GRIK2	TBX22
	GRIK3	HOXA1
	GRIK4	HOXA2
	GRIK5	HOXA3
	GRIN1	HOXA4
	GRIN2A	HOXA5
	GRIN2B	HOXA6
	GRIN2C	HOXA7
	GRIN2D	HOXA8
	GRIN3A	HOXA9
	GRIN3B	HOXA10
	GRIP1	HOXA11
	GRIP2	HOXA12
	HRAS	HOXA13
	HTR3A	HOXB1
	HTR3B	HOXB2
	HTR3C	HOXB3
	HTR3D	HOXB4
	HTR3E	HOXB5
	KCNJ10	HOXB6
	KCNJ12	HOXB7
	KCNJ15	HOXB8
	KCNJ16	HOXB9
	KCNJ2	HOXB13
	KCNJ3	HOXC4
	KCNJ4	HOXC5
	KCNJ5	HOXC6
	KCNJ6	HOXC8
	KCNJ9	HOXC9
	KIF17	HOXC10
	KPNA2	HOXC11
	KRAS	HOXC12
	LIN7A	HOXC13
	LIN7B	HOXD1
	LIN7C	HOXD3
	LRRC7	HOXD4
	MAPK1	HOXD8
	MAPK3	HOXD9
	MAPT	HOXD10
	MDM2	HOXD11
	MYO6	HOXD12
	NBEA	HOXD13
	NCALD	RUNX1
	NEFL	RUNX2
	NPTN	RUNX3
	NRAS	E2F1
	NRG1	E2F2
	NRGN	E2F3
	NSF	E2F4
	PDPK1	E2F5
	PICK1	E2F6
	PLCB1	E2F7
	PLCB2	E2F8
	PLCB3	EHF
	PPM1E	ELF1
	PPM1F	ELF2
	PRKAA1	ELF3
	PRKAA2	ELF4
	PRKAB1	ELF5
	PRKAB2	ELK1
	PRKACA	ELK3
	PRKACB	ELK4
	PRKACG	ERF
	PRKAG1	ERG
	PRKAG2	ETS1
	PRKAG3	ETS2
	PRKAR1A	ETV1
	PRKAR1B	ETV2
	PRKAR2A	ETV3
	PRKAR2B	ETV3L
	PRKCA	ETV4
	PRKCB	ETV5
	PRKCG	ETV6
	PRKX	ETV7
	RAC1	FEV
	RASGRF1	FLI1
	RASGRF2	GABPA
	RPS6KA1	SPDEF
	RPS6KA2	SPIB
	RPS6KA3	SPIC
	RPS6KA6	SPI1
	SRC	FOS
	TSPAN7	FOSB
	TUBA1A	FOSL1
	TUBA1B	FOSL2
	TUBA1C	JUN
	TUBA3C	JUNB
	TUBA3D	JUND
	TUBA3E
	TUBA4A
	TUBA4B
	TUBA8
	TUBAL3
	TUBB1
	TUBB2A
	TUBB2B
	TUBB3
	TUBB4A
	TUBB4B
	TUBB6
	TUBB8
	TUBB8B
