## Supplementary material for "Deriving Schwann Cells from hPSCs Enables Disease Modeling and Drug Discovery for Diabetic Peripheral Neuropathy": Table S2

### Sheet: Sheet1
mySC.DE15	nmSC.DE15
Mpz	Col1a2
Cnp	Sparc
Prx	Col3a1
Mbp	Col1a1
Pmp22	Fam198b
Cldn19	Postn
Secisbp2l	Marcks
Emid1	Egfl8
Mal	Tgfbr3
Pllp	Fabp7
Fa2h	Matn2
Cryab	Sparcl1
Pou3f1	Lgals1
Ncmap	Arpc1b
Ptn	Wwp1
Ugt8a	Cnp
Gjc3	Mal
Fabp7	Col5a1
Eif1	Nid2
Arhgap19	Mpz
Csrp2	Gas2l3
Cd9	Ccnd1
Smtn	Ank3
Qk	Lrrc8b
Dbi	Itga6
Kcna1	Col5a2
Bcas1	Sbspon
Ncam1	Vgll3
Ednrb	Vim
Mag	Slc35f1
Peli2	Ahnak
Cdkn1a	Nrp2
S100a6	Ntrk3
Postn	Epb41l4b
Fxyd6	Lama2
Ptprz1	Ngfr
Utrn	Vwa1
Ybx1	Lamb1
Rasal2	Csrp1
Marcks	Scn7a
Mgll	Pmp22
Elovl1	Cryab
Plekhb1	Npr3
Mlip	Epha5
Kras	Rarres2
Itih5	Serpinh1
Sostdc1	Megf9
Atp1b3	Lamc1
Bzw2	Epb41l3
Art3	Nr2f2
Fut8	Art3
Gypc	Akap12
Dynll1	Mbnl2
Apoe	L1cam
Ndrg1	Ccnd2
Ttyh1	mt-Co2
Spag9	Abca8b
Sfrp1	Ctnnd2
Egr2	Gjc3
Fbln2	Ubl3
Gldn	Glul
Tmem134	mt-Co3
Cdh2	Tpt1
Cdkn1b	Mcam
Mpp6	Cadm4
Stk39	Entpd2
Mdk	Lama4
Kmt5a	Pdgfa
Fam178b	Tuba1a
Cdkn1c	Sh3pxd2a
Kcna2	mt-Co1
Zfp36l1	Klf6
Slc36a2	S100a6
Pla2g16	Cnn3
Ctnnd2	Tead1
Slc35f1	Timp2
Col4a1	Tubb2b
Ndrg2	Arpc1a
Nr2f1	Chl1
Gnas	Rhobtb3
Gas5	Gulp1
Fyn	Sash1
Arpc1a	Rap2a
Tsc22d4	Gatm
Aatk	Sostdc1
Mt1	Lhfpl2
Adamts5	mt-Cytb
Cst3	Rap1a
Fnta	Dab2
Ptgfrn	Plp1
Metrnl	Epas1
Pmepa1	Loxl2
Sparc	mt-Nd1
Maf	2310022B05Rik
Lmo4	Mbp
Ogn	Nid1
Mest	mt-Nd3
Sema3b	Lgi1
Zdhhc2	Serpine2
mt-Co3	Rsu1
Pxdn	Anxa5
Cald1	Col18a1
Ptpre	Fth1
Ttf1	Cdh11
Cnn3	Angptl2
Gng2	Eef1a1
Fryl	Selm
Cadm1	Mdk
Mapre2	Matn4
Drp2	Anxa2
Kif1a	S1pr3
Id3	Celf2
Ldhb	Fign
Hey2	Arl6ip1
Mmd2	Add3
Gas2l3	Itgb1
Limch1	Sat1
Vim	Zeb2
Matn2	Deptor
H19	Tmod2
Adgrg6	Itm2a
Rhob	Tax1bp3
Sema6d	Spata6
mt-Nd4	Sema6d
St6gal1	S100a10
Lasp1	Col15a1
Atp1a1	Prnp
Sh3bp5	Rab31
Dusp15	Hbegf
Shtn1	Lpar4
Vdac2	Cadm1
Dag1	Fbxo7
Agrn	Cdh19
Col4a2	Itgav
Entpd2	Mest
Kank4	Insc
Tmem50a	Hey2
Cdk6	Ltbp4
Oat	Prkcq
Elovl5	Mmp2
Cdh11	Jam3
Me1	Tmem123
Rps9	Ldhb
mt-Nd1	Fkbp9
Sirt2	Ppic
Rnf7	Afap1l2
Stxbp6	1500015O10Rik
Gatm	Tpm4
Slitrk2	Tmsb10
Epas1	Cdkn1c
Rgcc	Gas7
Ppm1l	Ldha
Tpt1	Vcl
Ivns1abp	Adam23
Nov	Id3
Efhd1	Ednrb
Nr2f2	Ptgfrn
Ahr	Ahr
Epb41l2	mt-Atp6
Abhd4	Anxa6
Tead1	Pcdh9
Ypel2	Ptrf
2700094K13Rik	Rab32
Abca8b	Stard13
Mras	Maf
Itgb8	Secisbp2l
Ado	Col27a1
Fxyd1	Slc22a23
Prss35	Gata2
Vat1l	Sema3b
Serinc5	Thbs2
Wbp5	Oaf
Fzd2	Fmo1
S100b	Gsn
Tmem189	Prss23
Rbms1	Kcna6
Gja1	Dbi
Meg3	Ywhaz
Vcl	Ctsc
Ick	mt-Nd2
Ostf1	Pten
Jag1	Tubb2a
Rhoc	Tsc22d4
Tspan7	Marveld1
Osbpl1a	Igfbp4
Calm2	Prss35
Lrrc8b	Cst3
Rbms3	Dlc1
Sh3gl3	Cdh1
Sema5a	Pdpn
Sox2	2700094K13Rik
Alcam	Fabp5
Myh10	Kank4
Tjp2	Nr4a1
Megf10	Rpl30
Fgfr1	Me1
Lpcat1	Capn6
Ccser2	Mprip
Col1a1	Emp1
Grb10	Fxyd6
Acsbg1	Itgb3
Sema3c	App
Mmp14	Rian
Usp6nl	Bcan
Sgk1	Fbln2
Ctnnal1	Scarb2
Alad	Itga4
Tspan3	Serinc5
Deb1	Jag1
Fstl1	Pja2
Snx16	Sema3c
Gnai1	Meg3
Map4	Cd59a
Maged1	Cyr61
Igf2	Hspa1b
Taldo1	Itgb8
Frmd3	Adgrg6
Dst	Mlip
Sh3pxd2a	Tenm3
Sparcl1	mt-Nd4
Spop	Cd81
Sulf2	Parva
Cfl2	Srgap1
Gpr155	Nrarp
Cux1	Cdk6
Purb	Dab1
Calr	Rpl5
Mbnl2	Ivns1abp
Daam2	Dusp6
Lpar4	Itpr3
Gm28989	Cttn
Lpar1	2021-09-02
Peg3	Jun
Foxd3	Adgrg1
Top2a	Fkbp1a
Itpkb	Rack1
Abca1	Flrt3
Fkbp1a	Rab38
Epb41l3	Plxnb3
Hsp90ab1	Rhob
Tnc	Slc12a2
Col11a1	B2m
Phip	Ckap4
Trim2	Prx
Hspa12a	Pebp1
Hnrnpa3	Hspa1a
Plekha1	Adgra3
Wsb2	Tgfb2
Adam10	Pxdn
Pcdh10	Rnd3
Kit	Sox11
Slc22a17	Kmt5a
Notch1	Hs3st1
Itga6	Rpl7
Spon1	Serinc3
Ftl1	Tma7
Fam126a	Copa
Nrep	Alcam
Foxp2	Dmd
Tuba1b	Fgfr1
Dclk1	Rpl13
Igf1r	Tmem229a
Plpp1	Bnip3l
Lifr	Erbb3
Fzd8	Bach1
Nfia	Pkig
Slc3a2	P4hb
Samd8	H2afz
Ak3	Hdac4
Rps27rt	Rps18
Slc6a8	Kcna2
Dock9	Sox10
Tex2	Col16a1
Elmo1	Klf13
Cd47	Fxyd1
Slc9a3r1	Rasgef1c
Metrn	Sptbn1
Matn4	Ndst1
Srp14	Dynlrb1
Fam102a	Mmp15
Mat2a	Crym
Timp2	Sar1a
Arhgap24	Gja1
Mfap3l	Eif4g2
Magt1	Kit
Reep5	Ncam1
Ttyh3	Scd2
mt-Co1	Taf13
Sdcbp	Sh3gl3
Tcf4	Ptn
Ubb	Capn5
Slc44a1	Aspa
Luzp2	Lmna
Tmod2	Ilk
Emp2	Hspa5
Vldlr	Plscr4
Scg3	Rps3a1
Shroom2	Capg
Fgf1	Jund
Sccpdh	Oaz1
Iqgap1	Dusp3
Bcan	Top2a
Laptm4b	Nme2
Ptpdc1	S100a11
Tenm3	Racgap1
Pdpn	Eif3h
Fth1	Prss12
Gal3st1	Dclk1
Prss12	Hey1
Ercc6l	Eif4a1
Atp6v0c	Cdo1
Mcm6	Hist1h1c
Plp1	Col5a3
Chl1	Rpl8
Crip1	Laptm4b
Prrg3	Vapa
Axl	Rpl4
Auts2	Ctnna1
Gamt	Slc22a17
Sertad1	Plat
Prdx1	Uaca
Aldh2	Gfra3
2310022B05Rik	Sox2
Atp1b2	Flna
Ppp1r14c	Rgcc
Igfbp4	Agrn
Elovl6	Sncg
Nfasc	Ube2c
Kif5b	Gnb2
Fabp5	Cdc42
Gng5	Dhh
Rnf128	Ptprg
Sox10	Wipi1
Rpl15	Ccnb2
Mtss1l	Mmd2
H2afy	Ppip5k2
Il16	Reep3
Camk2d	Slc7a2
Hsd17b11	Aatk
Maged2	Arl8a
Arl6ip1	Cenpa
Spred1	Cap1
Cd200	Ccna2
Kcnk1	Gng12
Tspan17	Parp14
Clic1	Pcdh10
Cpe	Egln1
Pdlim4	Nedd4
Mapk8ip1	Lgi4
Eef2	Id2
Dpysl2	Pcdh7
Sox11	Qk
Msi2	Snx16
Hmgb2	Ugt8a
Mme	Stmn1
Dnajc9	Nfe2l2
Rbp1	Reep5
Sema6a	Rtn1
Nr4a2	Fam19a5
Dusp16	Gltp
Tmed10	Npdc1
Lmnb1	Eid1
Idi1	Iqgap2
Fam212b	Nap1l1
Abca2	Akap2
Tmem64	Slc25a3
Fmo1	Pcbp1
Nudt3	Clmn
Csrp1	Slc1a4
Lmna	Pbx1
Prkaca	Tnc
Hey1	Zfp536
Slc43a3	Kcna1
Nkain4	Ctnnal1
Cdh19	Clcn3
Rplp2	Ptprz1
Fign	Pnrc1
Kif21a	H2afy
Srsf2	Ddx3x
Rmnd5a	Pou3f1
Aif1l	Add1
Eid1	Mxi1
Mdh1	Atp1b1
Mfap2	Sfr1
Col2a1	Srp54b
Rab14	Lpar1
Atp5b	Rhbdf1
Ngfr	Hipk3
Smco3	Rnaset2b
Rpl6	Ccnb1
Cab39l	Clcn5
Adamts15	Birc5
Cdk1	Wnt6
Shc4	Crtap
Ccdc34	Rtkn
Actb	Mgst1
Hnrnpd	Shroom2
Ahnak	Atp1a1
Snrpg	Rps9
Cbx5	Fmnl2
H2afv	Rac1
Hnrnpa2b1	Pmepa1
H3f3a	Jam2
Ran	Ucp2
Igsf3	Pfn1
Cers2	Myl12a
Gpr137b	Foxd3
Sat1	Dlk1
Filip1	Daam2
Hnrnpa0	Itih5
Frmd6	Fibin
Bri3	Spcs1
Azin1	Tubb5
Luc7l2	Lrrtm4
Trib2	Msi2
Cd164	Igfbp7
Depdc7	Purg
Zfp36l2	Heyl
Utp11l	Peg3
Ctsk	Clic1
Ctsd	Serp1
Nkain3	Rbms1
Ccna2	Ybx1
Lama4	Cdc42ep4
Ndufv2	Cdca8
Enah	Sqle
Nrarp	Rps25
Sh3d19	Fndc3b
Ptms	Rhou
Sfxn1	Sh3bp5
Mif	Itm2c
Smc2	Rpl10
Arpc3	H2afx
Csdc2	Capns1
Med13l	Maged2
Plce1	Cdc42se1
Il6st	St3gal2
B2m	Nras
Olfml2a	Bgn
Ddah2	Mrpl33
Rps3	Rps27l
Acadl	Rplp1
Ngfrap1	Rab5a
Col16a1	Myl6
Ptprg	Ppp1r18
Tpx2	Clic4
Ubl3	Tmem65
Ssrp1	Rcn3
Lhfp	Arl2bp
Smpdl3a	Gm17541
Pcbp4	Phgdh
Cd81	Morf4l2
Igsf8	Fos
Gm17541	Plekha1
Tax1bp1	Fstl1
Rcn2	Plekhb1
Timm8b	Epb41l4a
Mob3b	H19
Neat1	Arrdc3
Hdac4	Cdk1
Acvr2a	Vwc2
Slco3a1	Aldoc
Wwc2	Il1rap
Col1a2	Ctdsp2
Pygb	Socs2
Foxo1	Rpl23
Serinc1	Smpdl3a
Racgap1	Lgr4
1810058I24Rik	Mapre2
Dynlrb1	Plk1
Hnrnph1	Rxrg
Tkt	Rpia
Nedd4	Rpl37
Flna	Tm7sf3
Mthfd2l	Snca
1190002N15Rik	Bcl7a
Rbbp7	Prelid1
Otud7b	Tpx2
Sh3pxd2b	Luzp2
Trim28	Luc7l3
2810417H13Rik	Tuba1c
Calm1	Tmem234
Lgr4	Atpif1
Atp6v0e	Txndc17
Cd151	Fzd2
Hsdl2	Rps4x
Ucp2	Actg1
Rpn1	Rabac1
Dusp6	Cxcr4
Ppp1cc	Cbx5
Rnf13	Emp3
Glg1	Emp2
Socs2	Hcfc1r1
Crabp2	Pard6g
Nipal1	Col2a1
Rplp1	Actb
Akt1	H2afv
Gpx4	Rnf130
Cdh1	Ywhaq
Sec11c	P4ha1
Map2	Thbd
Fmnl2	Ctsk
Psip1	Rpl27a
Tcf7l1	Park7
Sema4c	Casp12
Smc4	Ube2d2a
Fjx1	Rab18
Morf4l2	Acsbg1
Tmpo
S1pr3
Hnrnpa1
Jak1
Itch
Kirrel
Xpo1
Plxnb2
Ctnnbip1
Marcksl1
Heyl
Bhmt2
Col15a1
Frmd4a
Itm2b
Palld
6330403K07Rik
Dazap2
Rabac1
Crabp1
Gpx1
Arpc5
Mcm4
Gm20594
Cdc42ep1
Syt11
Tgfbr3
Ap3s1
Rps26
Srsf1
Tubb4b
Kcna6
Rab2a
Crym
Cox8a
Slc1a4
Tnfaip8l1
Ank2
Laptm4a
Pbx1
Anp32b
Rad21
Lsamp
Fus
Gm8797
Stard13
Ank3
Fam129a
Hist1h2bc
Ddx5
Ube2c
Bag5
Fbxo7
Gabarapl2
Gnptab
Ywhab
Rtkn
Ceacam10
Rpl36
Cdk19
Notch3
Ncaph
Fubp1
Idh2
Selm
Rrm2
Ckb
Aldoc
Ubxn4
Cadm3
Cdc42ep2
Tcte2
Emp3
Rnf103
Dek
Ccdc62
Lrrtm4
Pkm
Cerk
Ogt
Anp32a
mt-Nd2
Smox
Ust
Rhbdf1
Fads1
Gfra2
Hnrnpdl
H2afx
Sptlc2
Lmo1
Impad1
Ltbp4
Ddn
Scand1
Rpl13a
Rap1gap
Mapk3
Imp3
Rps8
Gpc6
Gtf2i
Mtmr2
Hmox1
Phyh
Lect1
Tprgl
Fzd7
Spin1
Itga4
Nid2
Alg2
Wwp1
Lcorl
Hcfc1
Hid1
Flrt3
Mt2
Mir99ahg
Spcs1
Lzts2
Adgra3
S100a4
Itm2c
Fxyd3
Ctsl
Cltb
Id4
Cks1b
Srebf1
Sumo3
Nek1
Kif19a
Fmn2
Dpysl3
Tmem38b
Ephb6
Col9a2
Saraf
Npepps
Tagln2
Ddx17
Eif5
Arf6
Dkk3
H2-Q4
Mex3a
Egfl8
Ddit4
Birc5
Rps29
Ccnb1
St5
Mprip
Twsg1
Plekhf1
Dlk1
Tubb5
Pabpn1
Ecscr
Angptl2
Tmem165
Mad2l1
Sae1
Itgav
Samhd1
Rian
Ntrk2
Cks2
Nid1
Ube2e3
Rab7b
Gramd1b
Pag1
Myl6
Gabarap
Dhrs1
Rps16
Polr3h
Smc3
Nav1
Tia1
Hmgcr
Anapc5
Tyro3
Slc38a2
Ncapd2
Dusp18
Phldb2
Ralbp1
Spata13
Las1l
Fam83f
Gpsm2
Tuba1c
Zfand5
Ubxn6
H2afz
Rasa3
Baiap2
Nudt4
Lrrc4c
Higd2a
Gid4
Hnrnpr
Mcam
Anln
Anks1
Pcbp2
Neo1
Reep3
Lrrtm1
Nt5dc2
Tbc1d10a
Cdo1
Ddhd1
Cdk2
Pik3ip1
Rasgef1a
Plekha7
Pik3r1
Chd3
Hmgcs2
Cacng4
Dad1
Cyr61
Tm7sf3
Slc6a1
Gas1
Pdrg1
Sbds
Fam53b
Ndn
Rtn4
Ndufb9
Dmd
Fignl1
Arl14ep
Dnajc10
Tmcc3
Csad
Col26a1
Rpl5
Gpc1
Ptpra
Mgat3
Twf1
Atp6v1e1
Bche
Lurap1
Tead2
Sdc2
Nfib
Klhl13
Kpna2
Tmsb4x
Cyfip1
Mlec
Rnd3
1810011O10Rik
Gng11
Pds5a
Fbxl5
Arhgef28
Spg20
Sfpq
Zfhx3
Rhbdf2
Klf9
Lamp1
Rpl13
Adgrg1
Capg
Numb
Gapdh
Tex40
Rab31
Fcgrt
Npr3
Gm7609
Vangl2
BC051077
Reck
Calm3
Cdca8
Arf4
Vgll3
Dennd2a
Als2
Eif2s2
St13
Tmem176b
Vegfa
Bcas2
Rps25
Rai14
Cenpa
Rxrg
Mvb12b
Golga3
Rarres2
Emp1
Pcdh7
Papss1
Crlf3
Tacc1
Ckap2l
Aes
Klhl9
Stx6
Serpinh1
Eef1d
Lbh
Lgr5
