## Supplementary material for "Deriving Schwann Cells from hPSCs Enables Disease Modeling and Drug Discovery for Diabetic Peripheral Neuropathy": Table S4

### Sheet: Sheet1
chemical_name	z.score.t
Bupropion hydrochloride	2.80323
Cyclopenthiazide	2.57273
Niridazole	2.42243
Gliquidone	2.36944
Condelphine	2.36111
Furaltadone hydrochloride	2.33986
Captopril	2.2069
Nimesulide	2.11064
Nafronyl oxalate	2.09445
Tolbutamide	2.08945
Perindopril	2.06705
Trolox	2.04804
Spaglumic acid	2.04597
(d,l)-Tetrahydroberberine	2.04148
Ribavirin	2.02994
Triamcinolone	2.02378
Phenazopyridine hydrochloride	1.99897
Nystatine	1.99178
Prilocaine hydrochloride	1.98393
Tiletamine hydrochloride	1.95817
Dicloxacillin sodium salt	1.94161
Lactobionic acid	1.94161
Cefotaxime sodium salt	1.9309
Dimaprit dihydrochloride	1.91789
beta- Belladonnine dichloroethylate	1.8723
Norethynodrel	1.85681
Sulfapyridine	1.85321
Isocorydine (+)	1.84452
Lorglumide sodium salt	1.82405
Flurbiprofen	1.82405
Alfaxalone	1.82108
Lansoprazole	1.80848
Dinoprost trometamol	1.78851
Hesperetin	1.7852
Hydrastinine hydrochloride	1.7852
Estrone	1.7842
Hydrocortisone base	1.75964
Mefenamic acid	1.75138
Retinoic acid	1.75138
Xylazine	1.74988
Naproxen	1.74452
Clidinium bromide	1.74317
Budesonide	1.74005
Pyrazinamide	1.73015
Cilostazol	1.73015
Diflorasone Diacetate	1.72018
(-)-Quinpirole hydrochloride	1.68278
Betazole hydrochloride	1.68119
Methylergometrine maleate	1.66926
Ketoconazole	1.66926
Phensuximide	1.66887
Naringin hydrate	1.65885
Tenoxicam	1.65885
(-)-MK 801 hydrogen maleate	1.65732
Tiabendazole	1.6378
Parthenolide	1.6378
Azlocillin sodium salt	1.63502
Diethylstilbestrol	1.62374
Tinidazole	1.62374
Muramic acid, N-acetyl	1.61644
Flunisolide	1.61237
(S)-(-)-Atenolol	1.60564
Gelsemine	1.60091
Rolitetracycline	1.60091
Piracetam	1.59476
(-)-Cinchonidine	1.59476
Promethazine hydrochloride	1.57771
Delsoline	1.56597
Methacholine chloride	1.55414
Naringenine	1.53909
Karakoline	1.53018
Furazolidone	1.53018
Ethacrynic acid	1.52951
Lumicolchicine gamma	1.5277
Nifurtimox	1.52182
Eburnamonine (-)	1.51621
Sulfameter	1.49349
Fursultiamine Hydrochloride	1.48262
Meloxicam	1.48122
Novobiocin sodium salt	1.48105
Chenodiol	1.48075
Ioxaglic acid	1.47465
Dehydrocholic acid	1.47247
Hydralazine hydrochloride	1.47247
Moroxidine hydrochloride	1.46414
Amoxicillin	1.45743
Epiandrosterone	1.45743
Alclometasone dipropionate	1.45587
Ranolazine	1.44236
Glipizide	1.43034
2-Aminobenzenesulfonamide	1.43025
Metrizamide	1.42102
Rauwolscine hydrochloride	1.38371
Quercetine dihydrate	1.37107
Fluorocurarine chloride	1.36426
Aztreonam	1.36041
Fusaric acid	1.34548
Convolamine hydrochloride	1.34548
Clobetasol propionate	1.32327
Tetrahydroxy-1,4-quinone monohydrate	1.32327
Nafcillin sodium salt monohydrate	1.32327
Oxolinic acid	1.31504
Harmaline hydrochloride dihydrate	1.30628
Nandrolone	1.30588
Dantrolene sodium salt	1.30581
Ampicillin trihydrate	1.28718
Prednisolone	1.28718
Picrotoxinin	1.28118
(+) -Levobunolol hydrochloride	1.28118
Dextromethorphan hydrobromide monohydrate	1.2796
Iopanoic acid	1.2789
Chloramphenicol	1.27778
Fludrocortisone acetate	1.27778
Isometheptene mucate	1.26981
Tolazoline hydrochloride	1.26833
Bezafibrate	1.26609
Carteolol hydrochloride	1.26609
Metronidazole	1.25882
Metanephrine hydrochloride DL	1.25882
Glimepiride	1.2525
Gabazine	1.25247
Cinchonine	1.25247
Fenbufen	1.24925
Nitrocaramiphen hydrochloride	1.24222
Isoxicam	1.23963
Bromperidol	1.23873
Halcinonide	1.23796
Bergenin monohydrate	1.23796
Methylatropine nitrate	1.23796
Imidurea	1.22356
Metoprolol-(+,-) (+)-tartrate salt	1.22329
Leucomisine	1.21415
Metergoline	1.2109
Propafenone hydrochloride	1.2109
Ethamivan	1.2109
Demecarium bromide	1.2109
Riboflavine	1.2109
Flavoxate hydrochloride	1.21042
Aminophylline	1.20849
Droperidol	1.1968
Betonicine	1.19355
Epirizole	1.19065
Famotidine	1.19065
Bumetanide	1.18068
Hippeastrine hydrobromide	1.17848
Estropipate	1.17848
Napelline	1.17848
Amiprilose hydrochloride	1.17848
Metyrapone	1.17848
Azapropazone	1.17596
Pentylenetetrazole	1.17065
Chlorothiazide	1.17065
Hydrocotarnine hydrobromide	1.16825
Flumethasone	1.16327
Carbenoxolone disodium salt	1.16327
Bacitracin	1.16327
Doxycycline hyclate	1.14793
Roxatidine Acetate HCl	1.13921
Pilocarpine nitrate	1.13921
Rifampicin	1.13921
Triflusal	1.13921
Sulfamethizole	1.13244
Ethambutol dihydrochloride	1.12992
Methoxy-8-psoralen	1.12449
Methionine sulfoximine (L)	1.12449
Ungerine nitrate	1.11681
Sulfaquinoxaline sodium salt	1.11681
Flunixin meglumine	1.11681
Thiocolchicoside	1.10966
Spectinomycin dihydrochloride	1.10104
Methylhydantoin-5-(L)	1.10104
Adrenosterone	1.10104
Thiamphenicol	1.09871
Benfluorex hydrochloride	1.09469
Corynanthine hydrochloride	1.09469
Canavanine sulfate monohydrate (L,+)	1.09469
Baclofen (R,S)	1.08819
Tranexamic acid	1.08819
Metaraminol bitartrate	1.08819
Cephalexin monohydrate	1.0796
Clebopride maleate	1.0796
Trimethadione	1.0796
Diloxanide furoate	1.06907
Troleandomycin	1.06695
Methoxamine hydrochloride	1.06437
Chlorhexidine	1.05623
Clonidine hydrochloride	1.05623
Helveticoside	1.05286
Esculin Hydrate	1.05286
Clozapine	1.04901
Adenosine 5'-monophosphate monohydrate	1.04901
Meclocycline sulfosalicylate	1.04901
Pentoxifylline	1.04545
Indomethacin	1.04545
Cholecalciferol	1.03352
Ginkgolide A	1.03352
Dapsone	1.02369
Metoclopramide monohydrochloride	1.02369
S-(+)-ibuprofen	1.02
Neostigmine bromide	1.0179
Berberine chloride	1.0179
Gramine	1.0179
N6-methyladenosine	1.00214
Etifenin	1.00214
Harmane hydrochloride	1.00214
Diphenidol hydrochloride	0.990553
Myosmine	0.986542
Caffeic acid	0.986542
Resveratrol	0.97022
Ethynylestradiol 3-methyl ether	0.969583
Clonixin Lysinate	0.960333
Cortisone	0.95682
Cinoxacin	0.952471
Propantheline bromide	0.952471
Hymecromone	0.952471
Dihydroergotoxine mesylate	0.937749
Suxibuzone	0.935205
Equilin	0.935205
Etofylline	0.922479
Trigonelline	0.921306
Solasodine	0.917783
Leflunomide	0.917783
Iocetamic acid	0.917783
THIP Hydrochloride	0.916219
D-cycloserine	0.916219
Sulfathiazole	0.910896
Phenformin hydrochloride	0.910896
Kawain	0.910896
Guanfacine hydrochloride	0.904723
Fenoterol hydrobromide	0.899245
Tocainide hydrochloride	0.893783
Chlorogenic acid	0.888001
Methotrexate	0.887525
Aminohippuric acid	0.882471
Thioperamide maleate	0.882471
Idoxuridine	0.875736
Moxisylyte hydrochoride	0.875736
Betamethasone	0.871138
Carcinine	0.871138
Ricinine	0.864579
Acetazolamide	0.863878
Metformin hydrochloride	0.863878
Phenelzine sulfate	0.851952
Articaine hydrochloride	0.848145
Piperacillin sodium salt	0.846529
Butamben	0.846529
Ketorolac tromethamine	0.846529
Naloxone hydrochloride	0.839956
Ambroxol hydrochloride	0.83699
Cyanocobalamin	0.83699
(-) -Levobunolol hydrochloride	0.828322
Mianserine hydrochloride	0.827891
Carbamazepine	0.815756
Dydrogesterone	0.809956
Tetrahydrozoline hydrochloride	0.809956
Xamoterol hemifumarate	0.809956
Allantoin	0.803553
Phenacetin	0.802276
Nifuroxazide	0.802276
Galanthamine hydrobromide	0.802276
Sulfadoxine	0.801482
Balsalazide Sodium	0.791432
Hexamethonium dibromide dihydrate	0.79128
Edrophonium chloride	0.79128
Khellin	0.79128
Clopamide	0.784707
Chloroquine diphosphate	0.784707
Pargyline hydrochloride	0.778938
Clemizole hydrochloride	0.778938
Bucladesine sodium salt	0.772749
Nitrofural	0.766996
Imipenem	0.766996
Seneciphylline	0.766996
Boldine	0.766996
Naphazoline hydrochloride	0.766526
Labetalol hydrochloride	0.766526
Methylprednisolone, 6-alpha	0.766526
Naltrexone hydrochloride dihydrate	0.754046
Iodixanol	0.753909
Brinzolamide	0.749145
Mimosine	0.749145
Heptaminol hydrochloride	0.741496
Diprophylline	0.741496
Nadolol	0.734911
Dehydroisoandosterone 3-acetate	0.734911
Amphotericin B	0.731152
Mebhydroline 1,5-naphtalenedisulfonate	0.731152
Phenindione	0.731152
Folic acid	0.731152
Nomegestrol acetate	0.729563
Estriol	0.729563
Diflunisal	0.716191
Dropropizine (R,S)	0.716191
Avermectin B1	0.715755
Phenethicillin potassium salt	0.715755
Spiramycin	0.715755
Guanadrel sulfate	0.715755
Pyrithyldione	0.715755
Proparacaine hydrochloride	0.715755
Hydroxytacrine maleate (R,S)	0.713019
Myricetin	0.713019
Molsidomine	0.713019
Ticlopidine hydrochloride	0.703435
Cefoxitin sodium salt	0.696443
L(-)-vesamicol hydrochloride	0.696443
Diltiazem hydrochloride	0.690611
Iproniazide phosphate	0.690611
Guanethidine sulfate	0.690611
(S)-propranolol hydrochloride	0.680342
Yohimbine hydrochloride	0.676335
Mexiletine hydrochloride	0.66476
Debrisoquin sulfate	0.657786
Chicago sky blue 6B	0.657786
(+,-)-Octopamine hydrochloride	0.657354
Trapidil	0.655353
Dubinidine	0.655353
Panthenol (D)	0.651733
Vinpocetine	0.651733
Isradipine	0.642766
Benzonatate	0.638639
Ciprofloxacin hydrochloride	0.638639
Sulmazole	0.637578
Cloxacillin sodium salt	0.625479
Fusidic acid sodium salt	0.620277
Quipazine dimaleate salt	0.620277
Nitrendipine	0.617651
Thiostrepton	0.60132
Nicorandil	0.598961
Isoetharine mesylate salt	0.597574
Iodipamide	0.597574
Sulfadiazine	0.585604
Pyrimethamine	0.585604
Acetohexamide	0.585604
Flutamide	0.585604
Midodrine hydrochloride	0.585604
Niflumic acid	0.585604
Moclobemide	0.58223
Vancomycin hydrochloride	0.58223
Palmatine chloride	0.58223
Conessine	0.58223
Chlorzoxazone	0.572183
Pyrantel tartrate	0.572183
Ceftazidime pentahydrate	0.56301
Clorsulon	0.56301
Diclofenac sodium	0.56301
Thiorphan	0.56301
Procaine hydrochloride	0.558698
Deferoxamine mesylate	0.556977
Cromolyn disodium salt	0.556977
Monobenzone	0.556977
Chlorpheniramine maleate	0.545151
Tiapride hydrochloride	0.545151
Telenzepine dihydrochloride	0.545151
Alizapride HCl	0.54366
Cyclizine hydrochloride	0.54366
Bicuculline (+)	0.54366
Fillalbin	0.536461
Nabumetone	0.536461
Florfenicol	0.536461
Quinic acid	0.526756
Azacyclonol	0.51787
Guanabenz acetate	0.51787
Fipexide hydrochloride	0.51787
Bephenium hydroxynaphthoate	0.515805
Gabexate mesilate	0.513574
Ritodrine hydrochloride	0.504583
Dequalinium dichloride	0.504583
Cefadroxil	0.504583
Cefixime	0.504583
Monocrotaline	0.504583
Atracurium besylate	0.504138
Amyleine hydrochloride	0.504138
Isoniazid	0.504138
Salbutamol	0.504138
Graveoline	0.495011
Ergocryptine-alpha	0.495011
Fosfosal	0.495011
Triamterene	0.490346
Bisacodyl	0.48486
Calycanthine	0.48486
Flurandrenolide	0.474081
Norcyclobenzaprine	0.465018
Sulfaphenazole	0.462588
Diazoxide	0.462588
Nadide	0.45302
Piromidic acid	0.45302
Sulfamonomethoxine	0.45302
Ethaverine hydrochloride	0.45302
Azathioprine	0.448623
Cyproheptadine hydrochloride	0.448623
Dexamethasone acetate	0.448623
Ranitidine hydrochloride	0.448623
Tiratricol, 3,3',5-triiodothyroacetic acid	0.448623
Gemfibrozil	0.448623
Calciferol	0.445059
Metaproterenol sulfate, orciprenaline sulfate	0.445059
Cimetidine	0.434602
Isotretinoin	0.434602
Trazodone hydrochloride	0.434602
Demeclocycline hydrochloride	0.431831
Pipenzolate bromide	0.431831
Pipemidic acid	0.431831
Nisoxetine hydrochloride	0.431831
Carisoprodol	0.424988
Ampyrone	0.420527
Disopyramide	0.420527
Flecainide acetate	0.410518
Moxalactam disodium salt	0.410518
Niacin	0.410518
Urapidil hydrochloride	0.410518
Zimelidine dihydrochloride monohydrate	0.406399
Ethosuximide	0.406399
Levamisole hydrochloride	0.406399
Clenbuterol hydrochloride	0.404806
Salsolinol hydrobromide	0.404806
Acetylsalicylsalicylic acid	0.392218
Norfloxacin	0.392218
Sulfinpyrazone	0.392218
Amethopterin (R,S)	0.384519
Iobenguane sulfate	0.384519
Tolnaftate	0.377987
Diethylcarbamazine citrate	0.377987
Isopropamide iodide	0.367536
Alfadolone acetate	0.365079
Buflomedil hydrochloride	0.364129
Metolazone	0.363706
Ebselen	0.345877
Cisapride	0.343641
Alprostadil	0.337455
Roxithromycin	0.324111
Bemegride	0.324111
Milrinone	0.323578
Bethanechol chloride	0.323578
Bacampicillin hydrochloride	0.323059
Dirithromycin	0.323059
Acebutolol hydrochloride	0.32058
Aminopurine, 6-benzyl	0.32058
Mecamylamine hydrochloride	0.309661
Carbetapentane citrate	0.302387
Ethionamide	0.302387
Isoquinoline, 6,7-dimethoxy-1-methyl-1,2,3,4-tetrahydro, hydrochloride	0.302387
Nitrarine dihydrochloride	0.302245
Sulfamerazine	0.302245
Sulfamethazine sodium salt	0.302245
Benzthiazide	0.302245
Acyclovir	0.291609
Ethisterone	0.291609
Mesoridazine besylate	0.28163
Fluocinonide	0.280284
Catharanthine	0.262476
Terazosin hydrochloride	0.258234
Primidone	0.258234
Minoxidil	0.247853
Trimethoprim	0.247853
Norethindrone	0.247853
Triprolidine hydrochloride	0.247853
Hesperidin	0.239881
Torsemide	0.239515
Mevalonic-D, L acid lactone	0.2361
Trimipramine maleate salt	0.2361
Suprofen	0.2361
Catechin-(+,-) hydrate	0.2361
N-Acetyl-L-leucine	0.2361
Nicardipine hydrochloride	0.218898
Biotin	0.218898
Trimetazidine dihydrochloride	0.218898
Sulfamethoxypyridazine	0.213888
Ethopropazine hydrochloride	0.213888
Chrysin	0.213888
2-Chloropyrazine	0.211223
Pindolol	0.203779
Pentolinium bitartrate	0.203779
Chlorpropamide	0.197851
Lysergol	0.197851
Mometasone furoate	0.197851
Acetopromazine maleate salt	0.197851
Cefmetazole sodium salt	0.191606
Levonordefrin	0.191606
Indoprofen	0.191606
Mefexamide hydrochloride	0.189026
Apramycin	0.182817
Progesterone	0.176744
Tolazamide	0.176744
Ajmaline	0.176744
Hydrochlorothiazide	0.174244
Fenofibrate	0.174244
Deltaline	0.169258
Epitiostanol	0.168576
Sulpiride	0.159437
Doxepin hydrochloride	0.159437
Sulfisoxazole	0.155583
Clorgyline hydrochloride	0.155583
Benperidol	0.155583
Papaverine hydrochloride	0.155583
Beta-sistosterol	0.154311
Fluticasone propionate	0.154311
Pancuronium bromide	0.154311
Etanidazole	0.146854
Hexestrol	0.146854
Sulfadimethoxine	0.146854
Ifosfamide	0.146854
Ornidazole	0.144606
Lincomycin hydrochloride	0.144606
Methapyrilene hydrochloride	0.134375
Probucol	0.134375
Omeprazole	0.134375
Sulfasalazine	0.134375
Nalbuphine hydrochloride	0.129753
Pergolide mesylate	0.129753
Folinic acid calcium salt	0.124398
Medrysone	0.124398
Fenoprofen calcium salt dihydrate	0.124398
Nilutamide	0.124398
Danazol	0.11488
Glutethimide, para-amino	0.11488
Sparteine (-)	0.113125
Hydroquinine hydrobromide hydrate	0.113125
Vidarabine	0.101898
(+)-Isoproterenol (+)-bitartrate salt	0.101898
Spiperone	0.0999885
Tranylcypromine hydrochloride	0.0850817
Aceclofenac	0.0850817
Dimenhydrinate	0.0850817
Vincamine	0.0850817
Lisinopril	0.0850817
Moricizine hydrochloride	0.0826986
Pivmecillinam hydrochloride	0.0826986
Oxaprozin	0.0826986
Carbinoxamine maleate salt	0.0793614
Scopolamine hydrochloride	0.0793614
Kanamycin A sulfate	0.0705218
Amiloride hydrochloride dihydrate	0.0701611
Pyrilamine maleate	0.0701611
Eucatropine hydrochloride	0.0567954
Benoxinate hydrochloride	0.055229
Diphemanil methylsulfate	0.055229
Spironolactone	0.055229
Canrenoic acid potassium salt	0.055229
Remoxipride Hydrochloride	0.0539539
Tiaprofenic acid	0.0491817
Biperiden hydrochloride	0.0491817
Dimethisoquin hydrochloride	0.0491817
Antipyrine, 4-hydroxy	0.0402873
Fluvoxamine maleate	0.0395677
Mepenzolate bromide	0.0342074
Streptozotocin	0.0342074
Capsaicin	0.0342074
Phenoxybenzamine hydrochloride	0.0342074
Thioguanosine	0.027824
Chlortetracycline hydrochloride	0.0253384
Sulfamethoxazole	0.0253384
Indapamide	0.0253384
Risperidone	0.0251749
N-Acetyl-DL-homocysteine Thiolactone	0.0116046
Evoxine	0.0116046
Norgestrel-(-)-D	0.0116046
Meptazinol hydrochloride	0.0107772
Methyldopa (L,-)	0.00645506
Domperidone	0.00645506
Aspartic acid, N-acetyl (R,S)	0.00645506
Melatonin	0.00645506
Felodipine	0.00645506
Rescinnamin	0.00645506
Nomifensine maleate	-0.00457277
Antazoline hydrochloride	-0.00457277
Rolipram	-0.0110055
Procarbazine hydrochloride	-0.0180246
LidocaÂ‹ne hydrochloride	-0.0195307
Fenspiride hydrochloride	-0.0195307
Acacetin	-0.0336153
Cefsulodin sodium salt	-0.0336153
Trichlormethiazide	-0.0336153
Dimethadione	-0.0336153
Idazoxan hydrochloride	-0.0336153
Nitrofurantoin	-0.0344873
Pinacidil	-0.0344873
Gliclazide	-0.0362914
(R)-Propranolol hydrochloride	-0.0468222
Trichlorfon	-0.0494403
Picotamide monohydrate	-0.0494403
Vitexin	-0.0562173
Methimazole	-0.0562173
Tolmetin sodium salt dihydrate	-0.0562173
Flucytosine	-0.0562173
Morantel tartrate	-0.0643877
Procyclidine hydrochloride	-0.0788043
Felbinac	-0.0788043
Nizatidine	-0.0788043
Hemicholinium bromide	-0.0790071
Terconazole	-0.0790071
Iohexol	-0.0790071
Pirenperone	-0.0790071
Trimethylcolchicinic acid	-0.0790071
Pirenzepine dihydrochloride	-0.0793273
Didanosine	-0.0793273
Benzathine benzylpenicillin	-0.0899772
Pheniramine maleate	-0.094257
Amoxapine	-0.094257
Erythromycin	-0.094257
Chlorphensin carbamate	-0.094257
Oxytetracycline dihydrate	-0.094257
Bisoprolol fumarate	-0.100338
Piperine	-0.100338
3-alpha-Hydroxy-5-beta-androstan-17-one	-0.101369
Sulfachloropyridazine	-0.101369
(-)-Isoproterenol hydrochloride	-0.104343
Hydroflumethiazide	-0.109175
Proguanil hydrochloride	-0.118697
Methoxy-6-harmalan	-0.121642
Benfotiamine	-0.123903
Anabasine	-0.123903
Althiazide	-0.123903
Carbachol	-0.123903
Tropicamide	-0.124078
Phentolamine hydrochloride	-0.124078
Moxonidine	-0.133036
Cotinine (-)	-0.138965
Etodolac	-0.138965
Quinapril HCl	-0.1464
Rifabutin	-0.147359
Doxylamine succinate	-0.153834
Dizocilpine maleate	-0.153834
Gallamine triethiodide	-0.153834
Cyclobenzaprine hydrochloride	-0.164146
Cytisine (-)	-0.164146
Isoxsuprine hydrochloride	-0.168682
Molindone hydrochloride	-0.175949
Racecadotril	-0.185335
Etomidate	-0.190213
Trioxsalen	-0.191255
Glycopyrrolate	-0.191255
Drofenine hydrochloride	-0.191255
Scopolamin-N-oxide hydrobromide	-0.198309
Yohimbinic acid monohydrate	-0.206473
Antipyrine	-0.213084
Nicergoline	-0.213084
Sulconazole nitrate	-0.213598
Beclomethasone dipropionate	-0.213598
Pivampicillin	-0.218667
Carbimazole	-0.227555
TetracaÂ‹ne hydrochloride	-0.227555
Homatropine hydrobromide (R,S)	-0.22783
Amidopyrine	-0.22783
Loxapine succinate	-0.22783
Pizotifen malate	-0.232854
(+,-)-Synephrine	-0.232854
Viomycin sulfate	-0.232854
Isopyrin hydrochloride	-0.235876
Mephentermine hemisulfate	-0.235876
Butylparaben	-0.235876
Dioxybenzone	-0.235876
Benserazide hydrochloride	-0.235876
Sulfaguanidine	-0.242547
Sulindac	-0.242547
Acenocoumarol	-0.242547
Tetracycline hydrochloride	-0.242547
Nifenazone	-0.242547
Deptropine citrate	-0.247013
Corticosterone	-0.248575
Aconitine	-0.248575
Epivincamine	-0.248575
Solanine alpha	-0.248575
Alprenolol hydrochloride	-0.257231
Arbutin	-0.261142
Ciprofibrate	-0.261142
Trimethobenzamide hydrochloride	-0.271881
Foliosidine	-0.280212
Clioquinol	-0.280212
Sulfacetamide sodic hydrate	-0.286495
Dicyclomine hydrochloride	-0.286495
Procainamide hydrochloride	-0.290408
Hycanthone	-0.290408
Apigenin	-0.290408
Propylthiouracil	-0.290408
Tomatidine	-0.290408
Lobeline alpha (-) hydrochoride	-0.290408
Hydroxyzine dihydrochloride	-0.301072
Heliotrine	-0.302257
Guaifenesin	-0.302257
Oxalamine citrate salt	-0.302257
Butacaine	-0.302257
Acetaminophen	-0.302257
Proxyphylline	-0.302257
Saquinavir mesylate	-0.30333
Practolol	-0.311211
Cetirizine dihydrochloride	-0.311211
Isoflupredone acetate	-0.31561
Meticrane	-0.31561
Bupivacaine hydrochloride	-0.31561
Ondansetron Hydrochloride	-0.317322
Methantheline bromide	-0.317322
Dicumarol	-0.324213
Nifedipine	-0.330107
Mebeverine hydrochloride	-0.330107
Pirlindole mesylate	-0.331275
Meropenem	-0.331275
Sisomicin sulfate	-0.331932
Probenecid	-0.331932
Tetramisole hydrochloride	-0.331932
Dihydroergocristine mesylate	-0.331932
Lobelanidine hydrochloride	-0.331932
Laudanosine (R,S)	-0.331932
Protoveratrine A	-0.331932
Riluzole hydrochloride	-0.344562
Gibberellic acid	-0.345189
Pentetic acid	-0.346072
Eserine sulfate, physostigmine sulfate	-0.352566
Retrorsine	-0.352566
Dihydrostreptomycin sulfate	-0.358972
Methazolamide	-0.367831
Protriptyline hydrochloride	-0.367831
(S)-(-)-Cycloserine	-0.372893
Dobutamine hydrochloride	-0.373108
Noscapine	-0.373108
Clindamycin hydrochloride	-0.373337
Nefopam hydrochloride	-0.373337
6-Hydroxytropinone	-0.386681
Cefalonium	-0.386681
Bromopride	-0.389484
(R) -Naproxen sodium salt	-0.389484
Ethynodiol diacetate	-0.389484
Bretylium tosylate	-0.389484
Mitoxantrone dihydrochloride	-0.393554
Oxantel pamoate	-0.393554
Tobramycin	-0.393554
Mafenide hydrochloride	-0.401924
Epicatechin-(-)	-0.411025
Austricine hydrate	-0.411025
Trimeprazine tartrate	-0.411025
Propofol	-0.411025
Pralidoxime chloride	-0.411025
Tremorine dihydrochloride	-0.4139
SR-95639A	-0.4139
Colistin sulfate	-0.4139
DO 897/99	-0.4139
Hydrastine hydrochloride	-0.4139
Vitamin K2	-0.41412
Verapamyl hydrochloride	-0.416144
Piroxicam	-0.416144
Reserpinic acid hydrochloride	-0.427769
Sulfanilamide	-0.432451
Zaprinast	-0.434142
Todralazine hydrochloride	-0.444429
Tetrandrine	-0.453757
Fluvastatin sodium salt	-0.453757
Amikacin hydrate	-0.454276
Syrosingopine	-0.454276
Ethamsylate	-0.454922
Etilefrine hydrochloride	-0.454922
Methacycline hydrochloride	-0.468423
Pronethalol hydrochloride	-0.468423
Aminocaproic acid	-0.474938
Adamantamine fumarate	-0.494207
Cefotetan	-0.494207
Letrozole	-0.495269
Meprylcaine hydrochloride	-0.495269
Gabapentin	-0.495991
Prazosin hydrochloride	-0.495991
Minaprine dihydrochloride	-0.500345
Fexofenadine HCl	-0.508612
Butirosin disulfate salt	-0.516912
Citalopram Hydrobromide	-0.516912
Chlorotrianisene	-0.516912
Chloropyramine hydrochloride	-0.516912
S(-)Eticlopride hydrochloride	-0.516912
Cyproterone acetate	-0.521901
Tolfenamic acid	-0.527959
Hyoscyamine (L)	-0.527959
Betaxolol hydrochloride	-0.533669
Azathymine, 6	-0.533669
Pyridoxine hydrochloride	-0.533669
Levopropoxyphene napsylate	-0.535135
Ramipril	-0.535135
Dihydroergotamine tartrate	-0.541677
Oleandomycin phosphate	-0.541677
Chlormezanone	-0.553216
Ceforanide	-0.553216
Praziquantel	-0.555334
Beta-Escin	-0.558345
Pempidine tartrate	-0.558345
Asiaticoside	-0.561434
Cyclopentolate hydrochloride	-0.561434
Diphenhydramine hydrochloride	-0.568929
Bepridil hydrochloride	-0.572638
Lymecycline	-0.574498
Mesalamine	-0.574498
Ioversol	-0.578852
Ronidazole	-0.587504
Bambuterol hydrochloride	-0.591932
Artemisinin	-0.591932
Nisoldipine	-0.599214
Ganciclovir	-0.599214
Iopromide	-0.599214
Prednisone	-0.609338
Quinidine hydrochloride monohydrate	-0.609338
Ajmalicine hydrochloride	-0.611096
Tropine	-0.613338
Cefazolin sodium salt	-0.619431
Hexylcaine hydrochloride	-0.619431
Clofilium tosylate	-0.62268
Betahistine mesylate	-0.630129
Dacarbazine	-0.630129
Griseofulvin	-0.635956
Ticarcillin sodium	-0.638932
Timolol maleate salt	-0.639499
Suloctidil	-0.649028
Ipratropium bromide	-0.649028
Neomycin sulfate	-0.649167
Dyclonine hydrochloride	-0.649167
Levocabastine hydrochloride	-0.651639
Oxybenzone	-0.659416
Bufexamac	-0.662311
Chlorprothixene hydrochloride	-0.667792
Succinylsulfathiazole	-0.679182
Pregnenolone	-0.686419
Pseudopelletierine hydrochloride	-0.686419
Ethotoin	-0.698795
Urosiol	-0.698795
Imipramine hydrochloride	-0.701344
Oxybutynin chloride	-0.701344
Nialamide	-0.701846
Tacrine hydrochloride hydrate	-0.704909
Arecoline hydrobromide	-0.704909
Cephalosporanic acid, 7-amino	-0.704909
Prenylamine lactate	-0.704909
Amitryptiline hydrochloride	-0.71422
6-Furfurylaminopurine	-0.718253
Pridinol methanesulfonate salt	-0.718253
Ascorbic acid	-0.723261
Cefoperazone dihydrate	-0.723261
Tocopherol (R,S)	-0.723261
Cefaclor	-0.723261
Harmol hydrochloride monohydrate	-0.723261
Prednicarbate	-0.726574
Glafenine hydrochloride	-0.727028
Skimmianine	-0.737555
Diphenylpyraline hydrochloride	-0.737555
Atractyloside potassium salt	-0.737555
Cefamandole sodium salt	-0.737555
Esculetin	-0.737555
(Ã±)-Nipecotic acid	-0.737555
Clocortolone pivalate	-0.738843
Ketotifen fumarate	-0.741473
Roxarsone	-0.751048
Homosalate	-0.751048
Oxymetazoline hydrochloride	-0.752439
Merbromin	-0.7567
Propidium iodide	-0.7567
Arcaine sulfate	-0.7567
Altretamine	-0.7567
Tropisetron HCl	-0.759545
Adiphenine hydrochloride	-0.765041
Ursolic acid	-0.765041
Ribostamycin sulfate salt	-0.775689
3-Acetylcoumarin	-0.775689
Prochlorperazine dimaleate	-0.777477
Mycophenolic acid	-0.777477
Diperodon hydrochloride	-0.777575
Glibenclamide	-0.777575
Trifluridine	-0.787282
Dorzolamide hydrochloride	-0.787282
Lithocholic acid	-0.794519
Luteolin	-0.794519
Estradiol-17 beta	-0.795268
Harmalol hydrochloride dihydrate	-0.795268
Talampicillin hydrochloride	-0.811118
Oxyphenbutazone	-0.811118
Pentamidine isethionate	-0.812917
Cefuroxime sodium salt	-0.813192
Propoxycaine hydrochloride	-0.82294
Josamycin	-0.827017
Xylometazoline hydrochloride	-0.827017
Phenylpropanolamine hydrochloride	-0.830425
Vigabatrin	-0.830425
Stachydrine hydrochloride	-0.830425
Benzocaine	-0.831706
Clofibric acid	-0.831706
Dichlorphenamide	-0.831706
Etidronic acid, disodium salt	-0.831706
Harpagoside	-0.834697
Dipyridamole	-0.839204
Mifepristone	-0.839204
Methyldopate hydrochloride	-0.84639
Zidovudine, AZT	-0.847791
Thyroxine (L)	-0.847791
Brompheniramine maleate	-0.847791
Dosulepin hydrochloride	-0.847791
Glycocholic acid	-0.847791
Terfenadine	-0.851322
Cinnarizine	-0.851322
Maprotiline hydrochloride	-0.865016
Fluoxetine hydrochloride	-0.865016
Lovastatin	-0.865016
Thiamine hydrochloride	-0.865016
Doxazosin mesylate	-0.86826
Gentamicine sulfate	-0.875351
Methiothepin maleate	-0.8821
Alcuronium chloride	-0.892521
Proglumide	-0.899103
Enalapril maleate	-0.899103
Azaperone	-0.903894
Sulfabenzamide	-0.904181
Zomepirac sodium salt	-0.904181
Securinine	-0.904181
Lomefloxacin hydrochloride	-0.910876
Naftopidil dihydrochloride	-0.926448
Quinethazone	-0.926448
Penbutolol sulfate	-0.93763
Piretanide	-0.93763
Methylhydantoin-5-(D)	-0.939474
Simvastatin	-0.939474
(R)-(+)-Atenolol	-0.939474
Tracazolate hydrochloride	-0.948749
Zalcitabine	-0.948749
Isocarboxazid	-0.956886
Memantine Hydrochloride	-0.959804
Nadifloxacin	-0.959804
Metixene hydrochloride	-0.965412
Atropine sulfate monohydrate	-0.965412
Delcorine	-0.974143
Finasteride	-0.974143
Fluorometholone	-0.974143
Meglumine	-0.974143
Cyclosporin A	-0.981657
Pantothenic acid calcium salt monohydrate	-0.981657
Mephenytoin	-0.981726
Cefepime hydrochloride	-0.992593
Selegiline hydrochloride	-0.997764
Flufenamic acid	-1.0026
Orphenadrine hydrochloride	-1.0026
Dipyrone	-1.00819
Methotrimeprazine maleat salt	-1.00819
Tyloxapol	-1.00819
Desipramine hydrochloride	-1.01373
Testosterone propionate	-1.01373
Coralyne chloride hydrate	-1.01373
Ketoprofen	-1.01376
Kaempferol	-1.01414
Betulin	-1.02482
Piperidolate hydrochloride	-1.02482
Alverine citrate salt	-1.02486
Amrinone	-1.02499
Iopamidol	-1.02499
Lidoflazine	-1.02957
Reserpine	-1.04164
Oxprenolol hydrochloride	-1.046
Sotalol hydrochloride	-1.0565
Flucloxacillin sodium	-1.0565
Pramoxine hydrochloride	-1.05813
Alfuzosin hydrochloride	-1.06083
Chlorthalidone	-1.06083
Metampicillin sodium salt	-1.06858
Paromomycin sulfate	-1.07448
Albendazole	-1.07934
Benzethonium chloride	-1.09067
GBR 12909 dihydrochloride	-1.09157
Trihexyphenidyl-D,L Hydrochloride	-1.10672
Bendroflumethiazide	-1.10672
alpha-Santonin	-1.10809
Haloperidol	-1.11126
Cefotiam hydrochloride	-1.12177
Harmine hydrochloride	-1.12177
Dienestrol	-1.12263
Theophylline monohydrate	-1.12263
Zardaverine	-1.12831
Ifenprodil tartrate	-1.13222
Ketanserin tartrate hydrate	-1.13668
Proadifen hydrochloride	-1.13839
Paroxetine Hydrochloride	-1.13839
Ozagrel hydrochloride	-1.14829
Piperacetazine	-1.14829
Butoconazole nitrate	-1.15147
Camptothecine (S,+)	-1.16319
Tubocurarine chloride pentahydrate (+)	-1.16612
Naftifine hydrochloride	-1.16805
Methyl benzethonium chloride	-1.16949
Theobromine	-1.16949
Pimozide	-1.17339
Cloperastine hydrochloride	-1.18483
Serotonin hydrochloride	-1.19506
Doxorubicin hydrochloride	-1.20935
Scoulerine	-1.20935
Dibucaine	-1.21358
Repaglinide	-1.21646
Thioproperazine dimesylate	-1.22348
Ethoxyquin	-1.23001
Pimethixene maleate	-1.23332
Terbutaline hemisulfate	-1.23755
Ofloxacin	-1.2431
Nimodipine	-1.24481
Oxethazaine	-1.25282
Chlorambucil	-1.26349
Methiazole	-1.26349
Androsterone	-1.26528
Bromocryptine mesylate	-1.2721
Benzydamine hydrochloride	-1.2721
Famprofazone	-1.2884
Piribedil hydrochloride	-1.29107
Disulfiram	-1.29115
Benzylpenicillin sodium	-1.30016
Deoxycorticosterone	-1.30267
Furosemide	-1.30601
Phthalylsulfathiazole	-1.31682
Pyrvinium pamoate	-1.31819
Minocycline hydrochloride	-1.3193
Pepstatin A	-1.31935
Dipivefrin hydrochloride	-1.31935
Nocodazole	-1.32857
Loperamide hydrochloride	-1.32857
Salmeterol	-1.33084
(-)-Eseroline fumarate salt	-1.33601
Zuclopenthixol hydrochloride	-1.34485
Carbarsone	-1.34572
Rimexolone	-1.35364
Cephalothin sodium salt	-1.35851
Streptomycin sulfate	-1.35873
Azaguanine-8	-1.36514
Levodopa	-1.36514
Hexetidine	-1.37164
Sertraline	-1.3883
Methocarbamol	-1.39201
Fluspirilen	-1.39912
Propranolol hydrochloride	-1.41243
Paclitaxel	-1.41842
Halofantrine hydrochloride	-1.4222
Ciclopirox ethanolamine	-1.42223
Crotamiton	-1.42562
Meclofenamic acid sodium salt monohydrate	-1.42712
Isosorbide dinitrate	-1.43869
Dilazep dihydrochloride	-1.44438
Benzbromarone	-1.45911
Flumequine	-1.46145
Thiethylperazine malate	-1.46355
Megestrol acetate	-1.46451
Denatonium benzoate	-1.47169
Fendiline hydrochloride	-1.47832
Triflupromazine hydrochloride	-1.51151
Benzamil hydrochloride	-1.51486
Enilconazole	-1.53523
Liothyronine	-1.53941
Proscillaridin A	-1.54298
Parbendazole	-1.54298
3-Acetamidocoumarin	-1.5507
Verteporfin	-1.5507
Scopoletin	-1.55837
Decamethonium bromide	-1.55837
Sanguinarine	-1.55837
Tribenoside	-1.55837
Tridihexethyl chloride	-1.55837
Sertaconazole nitrate	-1.55837
Etoposide	-1.57585
Mebendazole	-1.58358
Fenbendazole	-1.60683
Amiodarone hydrochloride	-1.60914
Amprolium hydrochloride	-1.6145
Atovaquone	-1.62007
Chlorpromazine hydrochloride	-1.62213
Mefloquine hydrochloride	-1.63727
Clomipramine hydrochloride	-1.63727
Homochlorcyclizine dihydrochloride	-1.65968
Perhexiline maleate	-1.68174
Alexidine dihydrochloride	-1.73285
Perphenazine	-1.74596
Mephenesin	-1.75291
Nortriptyline hydrochloride	-1.75291
Chlorcyclizine hydrochloride	-1.75397
Clomiphene citrate (Z,E)	-1.75504
Zoxazolamine	-1.7649
Clofazimine	-1.7649
Amodiaquin dihydrochloride dihydrate	-1.76672
Primaquine diphosphate	-1.78443
Antimycin A	-1.78719
Niclosamide	-1.79395
Colchicine	-1.80369
Thalidomide	-1.82065
Meclozine dihydrochloride	-1.82269
Chrysene-1,4-quinone	-1.82269
Raloxifene hydrochloride	-1.82549
Tamoxifen citrate	-1.82724
Betulinic acid	-1.83209
Econazole nitrate	-1.8338
Promazine hydrochloride	-1.84526
Lynestrenol	-1.84684
Fluphenazine dihydrochloride	-1.84684
Astemizole	-1.86616
Ivermectin	-1.86616
Trifluoperazine dihydrochloride	-1.86616
Miconazole	-1.87255
Tomatine	-1.87255
Acemetacin	-1.87255
Thonzonium bromide	-1.88398
Clemastine fumarate	-1.89151
Thioridazine hydrochloride	-1.89778
Flunarizine dihydrochloride	-1.89778
Quinacrine dihydrochloride dihydrate	-1.89778
R(-) Apomorphine hydrochloride hemihydrate	-1.90402
Isoconazole	-1.91022
Clotrimazole	-1.91022
Menadione	-1.94878
Ellipticine	-1.94878
Emetine dihydrochloride	-1.99113
Daunorubicin hydrochloride	-1.99945
Cycloheximide	-2.00273
Digitoxigenin	-2.00771
Piperlongumine	-2.02408
Digoxin	-2.04026
Strophantine octahydrate	-2.04026
Anisomycin	-2.05624
Puromycin dihydrochloride	-2.05624
Azacytidine-5	-2.14372
Podophyllotoxin	-2.15157
Cantharidin	-2.17483
Lycorine hydrochloride	-2.21272
Meclofenoxate hydrochloride	-2.26399
Monensin sodium salt	-2.29942
Lanatoside C	-2.33392
Gossypol	-2.36753
Lasalocid sodium salt	-2.36753
Digoxigenin	-2.38729
Strophanthidin	-2.40029
