## Supplementary material for "Deriving Schwann Cells from hPSCs Enables Disease Modeling and Drug Discovery for Diabetic Peripheral Neuropathy": Table S5

### Sheet: Sheet1
Bupropion	Cyclopenthiazide	Niradizole	Gliquidone	Condelphine	Furaltadone HCl	Captopril	Nimesulide	Nafronyl oxalate	Tolbutamide	Perindopril	Trolox	Spaglumic acid	(d,l)-Tetrahydroberberine	Ribivarin	Triamcinolone
Abat	ca1	CYP1A2	ABCB11	CHRNA7	CISD1	ABCB1	ABCB1	ABCB1	ACAT	ABCB11	ACHE	Ace	ache	ABCB11	ABCB11
ABCB1	Ca13	CYP3A4	ABCC2		MAPK8	ABCB11	ABCC8	ABCB11	ADRB3	ACE	BCHE	ANPEP	ADRA1A	ABCC2	ABCC1
ABCB11	CA5A	DRD2	ABCC4		MAPK9	ABCC1	ABCC9	Amy2	ALB	MME	DHRS9	CAPN1	ADRA1D	ABCC3	ACHE
ADRA1A	CA5B	HCRTR1	ABCC8		MITF	ABCC2	APEX1	BAZ2B	ALOX15	SLC15A1	EHMT2	CASP1	ADRA2A	ABCC4	AR
ADRA2A	CA6	HSD17B10	APEX1			ABCC3	BRD1	Chain A, Crystal Structure Of The Human 2-oxoglutarate Oxygenase Loc390245 (human)	BSEP	SLC15A2	Ptger2	CASP3	ADRA2B	ADA	BLM
ADRB1	Gria2	HTT	AR			ABCC4	BRD4	CHRM1	CA1		Ptger4	CASP7	ADRA2C	ADK	CFTR
AKR1C2	KPNB1	SMN1	Chain A, Crystal Structure Of The Human 2-oxoglutarate Oxygenase Loc390245 (human)			ACE	BRPF1	CHRM2	CA12		PTGS1	CASP8	AHR	ADORA1	CHRM1
AKR1C3	SNUPN	SMN2	CYP2C9			Ace2	CFTR	CHRM4	CA14		PTGS2	CFB	AR	ADORA2A	CHRM5
ALDH1A1		TNNC1	CYP3A4			ALB	CTSV	CYP3A4	CA2		TTPA	cpg2	BCHE	ADORA3	CTSL
CHRM1		TNNI3	ESR2			ANPEP	CYP19A1	Ghsr	CA4		TYR	DLG4	CDK2	AHCY	CYP1A1
CHRM2		TNNT2	ESRRA			CYP2D6	CYP1A2	HTR2A	CA5A		XDH	EDNRA	CHRM4	AK	CYP1A2
CHRM3		TPM1	HIF1A			DAPE	CYP2C18	JUN	CA7			Ednrb	Chrnb2	ALDH1A1	CYP219
CHRM4		TSHR	HPGD			DPP4	CYP2C19	KCNH2	CA9			ENPEP	Chrnb4	AR	CYP2C19
CHRM5			HSD17B10			DRD2	CYP2C8	KDM4A	CH25H			FOLH1	CYP1A2	ATIC	CYP2C9
CHRNA1			KCNJ11			ECE1	CYP2C9	KDM4E	COQ6			FOLH2	CYP2C19	ca1	CYP2D6
CHRNA3			KCNJ8			ECE2	CYP2D6	KMT2A	CYP11A1			GGH	CYP2D6	CA12	CYP2J2
CHRNA4			KDM4E			EHMT2	CYP3A4	MEN1	CYP11B1			GNPAT	CYP3A4	CA14	CYP3A4
CHRNA7			LMNA			F10	EHMT2	PANC	CYP11B2			GRIA3	DPP4	CA2	ESR1
CHRNB1			NFE2L2			F2	ESRRA		CYP17A1			HPN	DRD1	CA9	FABP1
CHRNB2			NR1H4			IMP1	FBP1		CYP19A1			ITGA2B	DRD2	CDA	GLUL
CHRNB4			NR1I2			KDM4E	HIF1A		CYP1A1			ITGB3	DRD3	CXCL8	HIF1A
CHRND			PGR			LACTB	KCNJ1		CYP1A2			KEAP1	DRD4	CYP3A4	HSD17B10
CHRNG			PPARG			LACTB2	KCNMA1		CYP1B1			MME	DRD5	ENPP1	IL6
CYP1A2						LMNA	KMT2A		CYP20A1			MMP10	ESRRA	ESR1	LMNA
CYP2A6						LTA4H	LMNA		CYP21A2			MMP12	F3	GAPDH	MMP1
CYP2B6						MAPT	LTA4H		CYP24A1			MMP13	F7	GRK1	NEF2L2
CYP2C19						MME	LTF		CYP26A1			MMP2	GLI3	GSK3B	NFKB1
CYP2C8						MMP12	MAPT		CYP26B1			MMP3	GPR32	H2AX	NR3C1
CYP2C9						MMP2	MBNL1		CYP26C1			MMP8	HTR1A	HSPA5	PGR
CYP2D6						MMP9	MEN1		CYP27A1			NAALAD2	HTR2A	HSPA8	PTGS2
CYP2E1						PREP	MMP1		CYP27B1			PTPRC	HTR2B	IMPDH1	SERPINA6
CYP3A4						PRSS1	MPO		CYP2A13			RIR1	HTR7	IMPDH2
DHX8						PSIP1	PGR		CYP2A6			Rrm1	NR1I3	LMNA
DRD2						PTGS1	PLA2G2E		CYP2A7			SIRT5	PGR	NR1I2
EIF4G2						PTGS2	PPARG		CYP2B6			SLC15A2	RAD52	NR1I3
ELK3						REN	PTGS1		CYP2C18			SLC36A1	SIGMAR1	NT5C2
GABRA1						SLC15A1	PTGS2		CYP2C19			SPSB2	SLC22A2	PAX8
GPR139						SLC22A6	Rorc		CYP2C8			SRC	TDP1	PDCD4
Grm5						Tpp2	SLC15A1		CYP2C9			WDR5		PYGM
HRH1						VIM2	SLC15A2		CYP2D6					RORC
HTR2A						XIAP	SLC22A6		CYP2D7					SLC28A1
HTR2C						XPNPEP2	SLC6A3		CYP2E1					SLC28A2
HTT							SLCO1A2		CYP2F1					SLC28a3
ITGA5							SLCO2B1		CYP2J2					SLC29A1
JUN							SMN1		CYP2R1					SLC29A2
KCNK9							SMN2		CYP2S1					SMN1
Kmo							TBXA2R		CYP2U1					SMN2
LMO3							TDP1		CYP2W1					TDP1
NAT1							TRIM24		CYP39A1					THPO
NET1							TSHR		CYP3A4					THRB
ORM1									CYP3A43					TP53
PRPF38B									CYP3A5					TSHR
PTGER4									CYP3A7
SLC12A5									CYP3A7-CYP3A51P
SLC6A2									CYP46A1
SLC6A3									CYP4A11
SLC6A4									CYP4A22
SLC6A5									CYP4B1
TDP1									CYP4F11
UGT1A1									CYP4F12
UGT1A4									CYP4F2
UGT1A6									CYP4F22
UGT2B10									CYP4F3
UGT2B7									CYP4F8
									CYP4V2
									CYP4X1
									CYP4Z1
									CYP51
									CYP51A1
									CYP7A1
									CYP7B1
									CYP8B1
									DRD2
									EPHX1
									EPHX2
									FBP1
									GHSR
									Kcnj11
									KCNJ8
									LMNA
									MMP12
									MMP14
									MMP2
									MMP8
									MMP9
									NS5B
									PTGER1
									PTGER4
									PTGIS
									PTGS2
									SLC22A6
									SLCO1A2
									SLCO2B1
									TASP1
									TBXA2R
									TDP1
									TREK1
									UGT1A1
									UGT1A4
									UGT1A6
									UGT2B10
									UGT2B7
