## Supplementary material for "Deriving Schwann Cells from hPSCs Enables Disease Modeling and Drug Discovery for Diabetic Peripheral Neuropathy": Table S6

### Sheet: Sheet1
Antibody	Source	Cat. Number	Dilution
CASPR	Generous gift from Dr. Joel Black
CD49D	Biolegend	304301	0.597222
CHAT	Proteintech	20747-1-AP	1:1000
CHAT	Sigma	AB144P	1:1000
GFAP	Abcam	ab4674	1:1000
Kv1.2	Generous gift from Dr. Joel Black
MAG	Millipore	LS-C279052-200	1:200
MBP	Millipore	MAB386	1:200
NFH	Encore	RPCA-NF-H	1:1000
NFkB p65	Invitrogen	710048	1:500
PanNa	Generous gift from Dr. Joel Black
PMP22	Novus Biologicals	NB110-59086	1:100
S100	Thermo Scientific	RB-9018-P0	1:500
SC101	Takara	Y40400	1:1000
TUBB3	Millipore Sigma	ab9354	1:350
TUBB3	Biolegend	801202	1:1500
