## Supplementary material for "Deriving Schwann Cells from hPSCs Enables Disease Modeling and Drug Discovery for Diabetic Peripheral Neuropathy": Table S7

### Sheet: Sheet1
Dataset	Cell Type Subset	Batch Correction Method	# PCs Used (SNN and UMAP)	UMAP min.dist	UMAP n.neighbors	UMAP metric	UMAP umap.method	Clustering Resolution	Cluster(s) removed and re-clustered? (Reason)
Low passage SCs	All cells	NA (regular merge)	46	0.3	46	cosine	uwot	0.15	Yes (contaminating cell type specific marker expression)
High passage SCs	All cells	NA (regular merge)	35	0.3	35	cosine	uwot	0.35	Yes (contaminating cell type specific marker expression)
